# The transcriptome of rat hippocampal subfields

**DOI:** 10.1101/2021.06.23.449669

**Authors:** João P. D. Machado, Maria C.P. Athie, Alexandre H. B. Matos, Iscia Lopes-Cendes, André. S. Vieira

## Abstract

The hippocampus comprises several neuronal populations such as CA1, CA2, CA3, and the dentate gyrus (DG), which present different neuronal origins, morphologies, and molecular mechanisms. Laser capture microdissection (LCM) allows selectively collecting samples from target regions and eliminating unwanted cells to obtain more specific results. LCM of hippocampus neuronal populations coupled with RNA-seq analysis has the potential to allow the exploration of the molecular machinery unique to each of these subfields. Previous RNA-seq investigation has already provided a molecular blueprint of the hippocampus, however, there is no RNA-seq data specific for each of the rat hippocampal regions. Serial tissue sections covering the hippocampus were produced from frozen brains of adult male Wistar rats, and the hippocampal subfields CA1, CA2, CA3, and DG were identified and isolated by LCM. Total RNA was extracted from samples, and cDNA libraries were prepared and run on a HiSeq 2500 platform. Reads were aligned using STAR, and the DESeq2 statistics package was used to estimate gene expression. We found evident segregation of the transcriptomic profile from different regions of the hippocampus and the expression of known, as well as novel, specific marker genes for each region. Gene ontology enrichment analysis of CA1 subfield indicates an enrichment of actin regulation and postsynaptic membrane AMPA receptors genes indispensable for long-term potentiation. CA2 and CA3 transcripts were found associated with the increased metabolic processes. DG expression was enriched for ribosome and spliceosome, both required for protein synthesis and maintenance of cell life. The present findings contribute to a deeper understanding of the differences in the molecular machinery expressed by the rat hippocampal neuronal populations, further exploring underlying mechanisms responsible for each subflied specific functions.
