## Supplementary Table 2 for "The transcriptome of rat hippocampal subfields"

### Sheet: >4 foldchange genes CA1 (34)
Gene ID	Gene name
ENSRNOG00000000010	Cbln1
ENSRNOG00000002120	Spata18
ENSRNOG00000002549	Htr5b
ENSRNOG00000002782	Epgn
ENSRNOG00000003039	Wnt3a
ENSRNOG00000003205	Ldb2
ENSRNOG00000003738	Ush2a
ENSRNOG00000004294	Ascl1
ENSRNOG00000005094	C1qtnf7
ENSRNOG00000005108	Wfs1
ENSRNOG00000005338	Drd5
ENSRNOG00000007490	Gabrr2
ENSRNOG00000008986	Diaph3
ENSRNOG00000009577	Ndst4
ENSRNOG00000010188	Satb2
ENSRNOG00000011211	Pex5l
ENSRNOG00000013042	Htr1b
ENSRNOG00000013535	Cdh6
ENSRNOG00000014424	RGD1563354
ENSRNOG00000016069	Cd3e
ENSRNOG00000016654	Galr1
ENSRNOG00000017791	Arhgap12
ENSRNOG00000017969	Olfm3
ENSRNOG00000019350	Lyzl4
ENSRNOG00000019472	Ackr2
ENSRNOG00000019627	Mybpc2
ENSRNOG00000022899	Cdk15
ENSRNOG00000023633	Crabp1
ENSRNOG00000032882	AY172581.19
ENSRNOG00000052718	AABR07061707.1
ENSRNOG00000052745	Met
ENSRNOG00000058847	AABR07044001.4
ENSRNOG00000061781	AABR07070872.1
ENSRNOG00000062125	Aox3

### Sheet: >4 foldchange genes CA2 (14)
Gene ID	Gene Name
ENSRNOG00000002265	Casr
ENSRNOG00000002429	Rtl3
ENSRNOG00000003288	Cacng5
ENSRNOG00000003569	Gabra6
ENSRNOG00000007032	Amigo2
ENSRNOG00000009448	Papln
ENSRNOG00000009465	Sfrp2
ENSRNOG00000013588	Glra1
ENSRNOG00000014838	Glipr2
ENSRNOG00000017933	Ccdc3
ENSRNOG00000040287	Cyp1b1
ENSRNOG00000042747	Fam72a
ENSRNOG00000043451	Spp1
ENSRNOG00000054834	AABR07001734.1

### Sheet: >4 foldchange genes CA3 (15)
Gene ID	Gene Name
ENSRNOG00000001959	Mx1
ENSRNOG00000007552	Arhgap36
ENSRNOG00000008337	Gjd2
ENSRNOG00000010312	Bhlhe23
ENSRNOG00000010841	Col8a2
ENSRNOG00000011251	Hcrtr2
ENSRNOG00000015076	Cyp26b1
ENSRNOG00000021067	Fxyd7
ENSRNOG00000021274	Fermt1
ENSRNOG00000022107	RT1-M6-1
ENSRNOG00000026953	Gpr88
ENSRNOG00000028774	Vgll3
ENSRNOG00000039152	Frem3
ENSRNOG00000046386	Olr1353
ENSRNOG00000050658	Tacr2

### Sheet: >4 foldchange genes DG (226)
Gene ID	Gene Name
ENSRNOG00000000040	RGD1304622
ENSRNOG00000000406	Ros1
ENSRNOG00000000529	Pim1
ENSRNOG00000000588	Slc16a10
ENSRNOG00000000873	Brs3
ENSRNOG00000001036	Rsph10b
ENSRNOG00000001679	Gabrr3
ENSRNOG00000001926	Cldn1
ENSRNOG00000001928	Il1rap
ENSRNOG00000002418	Tgfb2
ENSRNOG00000002488	Galnt10
ENSRNOG00000002811	Brinp3
ENSRNOG00000002930	Ppl
ENSRNOG00000003300	Btg2
ENSRNOG00000003374	Ccdc85a
ENSRNOG00000003675	Ptchd1
ENSRNOG00000003694	Prox1
ENSRNOG00000003800	Rgs9
ENSRNOG00000003865	Tmigd1
ENSRNOG00000003888	Rgs13
ENSRNOG00000004198	Stxbp6
ENSRNOG00000004720	Kcnj2
ENSRNOG00000004744	Lratd2
ENSRNOG00000004889	Vangl2
ENSRNOG00000005048	Trhr
ENSRNOG00000005100	Tmco5a
ENSRNOG00000005166	Nhlh1
ENSRNOG00000005386	Kitlg
ENSRNOG00000005580	Itgb4
ENSRNOG00000005781	Wnt16
ENSRNOG00000005857	Lrrc3b
ENSRNOG00000005888	Fsip1
ENSRNOG00000006324	Trpc6
ENSRNOG00000006591	Fam163b
ENSRNOG00000006723	Itga11
ENSRNOG00000006732	Spo11
ENSRNOG00000006962	Stk32c
ENSRNOG00000007038	Cntn5
ENSRNOG00000007078	Ccn4
ENSRNOG00000007300	C1qtnf6
ENSRNOG00000007707	Zfp467
ENSRNOG00000007743	Mgst1
ENSRNOG00000007764	Frmd4b
ENSRNOG00000007879	Stk26
ENSRNOG00000007896	Klhl38
ENSRNOG00000008219	Ccdc33
ENSRNOG00000008300	Zbtb8a
ENSRNOG00000008526	Pdzd3
ENSRNOG00000008738	Tp53i11
ENSRNOG00000008834	Dach1
ENSRNOG00000008943	Penk
ENSRNOG00000008990	Amotl1
ENSRNOG00000008992	Grik3
ENSRNOG00000009157	Fut4
ENSRNOG00000010047	Ddit4l2
ENSRNOG00000010065	Dgkh
ENSRNOG00000010262	Hdc
ENSRNOG00000010347	Styk1
ENSRNOG00000010402	Hspb2
ENSRNOG00000010440	Gnal
ENSRNOG00000010516	Plau
ENSRNOG00000010983	Otog
ENSRNOG00000011285	Zdhhc22
ENSRNOG00000011316	Fam167a
ENSRNOG00000011521	Filip1
ENSRNOG00000011575	Adamts18
ENSRNOG00000011631	Fst
ENSRNOG00000011858	Unc5d
ENSRNOG00000011954	Kiss1r
ENSRNOG00000011977	Sema5a
ENSRNOG00000011994	Perp
ENSRNOG00000012022	RGD1562914
ENSRNOG00000012155	Sox15
ENSRNOG00000012609	Trdn
ENSRNOG00000012779	Msr1
ENSRNOG00000012787	Tmem164
ENSRNOG00000013162	Zcchc12
ENSRNOG00000013171	Grm2
ENSRNOG00000013194	Rps6ka2
ENSRNOG00000013202	Akap7
ENSRNOG00000013304	Arg1
ENSRNOG00000013321	Dock11
ENSRNOG00000013436	Pde7b
ENSRNOG00000013647	Polm
ENSRNOG00000013720	Aebp1
ENSRNOG00000013887	Adra2b
ENSRNOG00000013928	Dsp
ENSRNOG00000014166	Smoc2
ENSRNOG00000014296	Syt10
ENSRNOG00000014371	Cdh13
ENSRNOG00000014486	Rfx3
ENSRNOG00000014658	Zfp423
ENSRNOG00000014705	Rbm20
ENSRNOG00000014768	Glis3
ENSRNOG00000014867	Synpo2
ENSRNOG00000014982	Slc35f4
ENSRNOG00000015406	Pgm5
ENSRNOG00000015554	Ankdd1a
ENSRNOG00000015655	Ptgfrn
ENSRNOG00000015701	Rreb1
ENSRNOG00000016246	Tshz1
ENSRNOG00000016385	Gabrd
ENSRNOG00000016479	Plekhg4
ENSRNOG00000016553	Vwa5b1
ENSRNOG00000016627	Eya4
ENSRNOG00000016728	Tiam2
ENSRNOG00000016737	Tcerg1l
ENSRNOG00000016763	Fgfr4
ENSRNOG00000017712	Cartpt
ENSRNOG00000018760	Mpp7
ENSRNOG00000018905	Armc4
ENSRNOG00000018938	Mkx
ENSRNOG00000019037	AABR07008724.1
ENSRNOG00000019093	Nrg2
ENSRNOG00000019184	Npr3
ENSRNOG00000019365	Ablim3
ENSRNOG00000019577	Adamts19
ENSRNOG00000019615	Colq
ENSRNOG00000019716	Ntf3
ENSRNOG00000019719	Kcna5
ENSRNOG00000019745	Actn3
ENSRNOG00000019791	Sipa1l2
ENSRNOG00000020557	Ryr1
ENSRNOG00000020573	Efna1
ENSRNOG00000021234	Slc4a11
ENSRNOG00000021569	Tiam1
ENSRNOG00000021938	Lrrtm4
ENSRNOG00000021943	Fam216b
ENSRNOG00000022071	Itga2b
ENSRNOG00000022181	LOC103693984
ENSRNOG00000022244	Olr1462
ENSRNOG00000022957	Ctxn3
ENSRNOG00000023148	Col11a1
ENSRNOG00000023257	Adamts9
ENSRNOG00000023548	Sned1
ENSRNOG00000023688	Drd1
ENSRNOG00000023851	Igsf3
ENSRNOG00000024089	Fndc3b
ENSRNOG00000024119	Ghsr
ENSRNOG00000024346	Plet1
ENSRNOG00000024594	Fhdc1
ENSRNOG00000024931	Ccdc88b
ENSRNOG00000024952	Atp8b1
ENSRNOG00000025551	Rgs22
ENSRNOG00000026036	Pdyn
ENSRNOG00000026136	Tnfaip8
ENSRNOG00000026177	Mgam
ENSRNOG00000026447	Disp3
ENSRNOG00000027456	Cdc42bpg
ENSRNOG00000027940	Plppr3
ENSRNOG00000028335	Fat4
ENSRNOG00000028844	Slc9a5
ENSRNOG00000029141	Trabd2b
ENSRNOG00000029260	Pitpnm2
ENSRNOG00000029292	LOC500877
ENSRNOG00000029939	Gypc
ENSRNOG00000030639	Usp13
ENSRNOG00000031397	Stk32b
ENSRNOG00000033087	Cdh23
ENSRNOG00000033110	Svep1
ENSRNOG00000034102	Plk5
ENSRNOG00000036675	Btbd16
ENSRNOG00000036699	Faap100
ENSRNOG00000036828	Pde1b
ENSRNOG00000037225	Tyms
ENSRNOG00000038202	Calml4
ENSRNOG00000038365	Plekha2
ENSRNOG00000038784	Piezo2
ENSRNOG00000039300	Ahcyl2
ENSRNOG00000039357	Niban3
ENSRNOG00000039649	Lnp1
ENSRNOG00000042332	Slc44a5
ENSRNOG00000042394	4933403O08Rik
ENSRNOG00000042592	Rgs10
ENSRNOG00000042690	Zmat4
ENSRNOG00000045846	Rfx2
ENSRNOG00000046660	Gpc6
ENSRNOG00000046776	Msx3
ENSRNOG00000046863	C1ql2
ENSRNOG00000047363	Kcnk13
ENSRNOG00000047741	E2f2
ENSRNOG00000047867	Klhdc8b
ENSRNOG00000048256	Fam160a1
ENSRNOG00000048808	AABR07017624.2
ENSRNOG00000048914	Traf1
ENSRNOG00000049495	Krt71
ENSRNOG00000050869	Cebpd
ENSRNOG00000051010	AABR07013918.1
ENSRNOG00000052054	AABR07070161.1
ENSRNOG00000052167	Marveld2
ENSRNOG00000052310	Pkd1l3
ENSRNOG00000052873	Npnt
ENSRNOG00000053200	AABR07068161.1
ENSRNOG00000053232	Ror2
ENSRNOG00000053449	Cracr2a
ENSRNOG00000053497	LOC102548534
ENSRNOG00000054049	Prelid2
ENSRNOG00000054194	AABR07018116.1
ENSRNOG00000054548	Srpk3
ENSRNOG00000054795	AABR07041096.1
ENSRNOG00000055178	AABR07058124.4
ENSRNOG00000055404	AABR07012826.1
ENSRNOG00000055451	Gcnt4
ENSRNOG00000055564	RGD1564664
ENSRNOG00000055920	SNORA63
ENSRNOG00000056612	Unc13c
ENSRNOG00000056819	Susd1
ENSRNOG00000056951	AABR07013140.1
ENSRNOG00000057422	7SK
ENSRNOG00000057640	U6
ENSRNOG00000058645	Tnc
ENSRNOG00000059207	Oas3
ENSRNOG00000059479	Adcy1
ENSRNOG00000059731	AABR07060341.1
ENSRNOG00000059904	AABR07070161.4
ENSRNOG00000060179	Gpc3
ENSRNOG00000060317	AABR07060341.2
ENSRNOG00000060525	AABR07007717.3
ENSRNOG00000060614	Pxdn
ENSRNOG00000060988	Kcnc4
ENSRNOG00000061160	Htra4
ENSRNOG00000061613	AABR07060341.3
ENSRNOG00000061801	AABR07061230.1
ENSRNOG00000061848	U4
ENSRNOG00000062002	Kcna3
ENSRNOG00000062076	AABR07061237.1
